# Arginine-enriched mixed-charge domains provide cohesion for nuclear speckle condensation

**DOI:** 10.1101/771592

**Authors:** Jamie A. Greig, Tu Anh Nguyen, Michelle Lee, Alex S. Holehouse, Ammon E. Posey, Rohit V. Pappu, Gregory Jedd

## Abstract

Low-complexity protein domains promote the formation of various biomolecular condensates. However, in many cases, the precise sequence features governing condensate formation and identity remain unclear. Here, we investigate the role of intrinsically disordered mixed-charge domains (MCDs) in nuclear speckle condensation. Proteins composed exclusively of arginine/aspartic-acid dipeptide repeats undergo length-dependent condensation and speckle incorporation. Substituting arginine with lysine in synthetic and natural speckle-associated MCDs abolishes these activities, identifying a key role for multivalent contacts through arginine’s guanidinium ion. MCDs can synergise with a speckle-associated RNA recognition motif to promote speckle specificity and residence. MCD behaviour is tuneable through net-charge: increasing negative charge abolishes condensation and speckle incorporation. By contrast, increasing positive charge through arginine leads to enhanced condensation, speckle enlargement, decreased splicing factor mobility, and defective mRNA export. Together, these results identify key sequence determinants of MCD-promoted speckle condensation, and link the speckle’s dynamic material properties with function in mRNA processing.
