## Supplementary material for "Arginine-enriched mixed-charge domains provide cohesion for nuclear speckle condensation": Table S1

### Sheet: MCDs window=60, FC 0.7
accession	name	MCD (phosphorylation not considered)	r/(r+k)	d/(d+e+s)	length	kappa
Q9UKV3	ACIN1	XDXQIVQKEAERAERAKEREKRRKEQEEEEQKEREKEAERERNRQLEREKRREHXRERDRERERERERDRGDRDRDRERDRERGRERDRRDTKRHXRXRXRXXPVRDRGGRR	0.826	0.278	112	0.04
P55196	AFDN	QRLEAERRARLQDEERRRQQQLEEMRKREAEDRARQEEERRRQEEERTKRDAEEKRRQEEGXXXRLEAERRRQ	0.88	0.13	73	0.075
Q8IWZ3	ANKHD1	LKELDLEKSREESRKQALAAKREKRKEKRKKKKEEQKRKQEEDEENKPKENSELPEDEDEEENDEDVEQEVP	0.286	0.214	72	0.32
Q6UB99	ANKRD11	REKEKKDGPDKERKEKTKPERYKEKSSDKDKSEKSILEKCQKDKEFDKCFKEKKDTKEKHKDT	0.12	0.421	63	0.008
Q02040	AKAP17A	SIKKRQLERQKLQELEQQREEQKRREKEAEERQRAEERKQKELEELERERKREEKLRKREQKQRDRELRRNQKKLEKLQAEEQKQL	0.531	0.042	86	0.08
P46100	ATRX	AKKAELEENQRSYKQKKKRRRIKVQEDXXXENKXNXEEEEEEKEEEEEEEEEEEEEEEDENDDSKSPGKGRKKIRKILKDDKLRXEXQNALKEEEERRKRIAEREREREKL	0.406	0.143	111	0.444
Q9NRL2	BAZ1A	KERDKLLKQEEMKSLAFEKAKLKREKADALEAKKKEKEDKEKKREELKKIVEEERLKKKEEKERLKVEREKEREKLREEKRKYVEYLKQWSKPREDMECDDLKEL	0.256	0.182	105	0.063
Q5VTR2	RNF20	ELKPDXEDLSXQSXAXKAXQEDANEIKSKRDEEERERERREKEREREREREKEKEREREKQKLKESEKERDSAKDKEKGKHDDGRKKEAEIIKQLKIELKKAQESQ	0.382	0.229	106	0.074
Q13111	CHAF1A	SXEKNKLRLQRDQERLGKQLKLRAEREEKEKLKEEAKRAKEEAKKKKEEEKELKEKERREKREKDEKEKAEKQRLKEERRKERQEALEAKLEEKRKKEEEKRLREEEKRIKAEKAEITRFFQKPKX	0.353	0.053	126	0.045
Q05682	CALD1	EERERIKAEQDKKIADERARIEAEEKAAAQERERREAEERERMREEEKRAAEERQRIKEEEKRAAEERQRIKEEEKRAAEERQRIKEEEKRAAEERQRARAEEEEKAKVEEQKRNKQL	0.615	0.048	118	0.038
Q05682	CALD1	XEEFEKLKQKQQEAALELEELKKKREERRKVLEEEEQRRKQEEADRKLREEEEKRRLKEEIERRRAEAAEKRQKMPEDGLXDDKKPF	0.464	0.138	87	0.131
Q9H8M2	BRD9	EVTELSGSGHDXXYYDDRXDHERERHKEKKKKKKKKSEKEKHLDDEERRKRKEEKKRKREREHCDXEGEADDFDPGKKVEVEPPPDRPVRA	0.379	0.393	91	0.252
Q9HC52	CBX8	SSTCRAEAPRDRDRDRDRDRERDRERERERERERERERERERGTSRVDDKPXXPGDSSKKRGPKPRKELPDPSQ	0.808	0.455	74	0.069
Q8IX12	CCAR1	KSQLIARLXKQLKVEEQKEEQKELEKXEKEEDEDDDRKXEDDKEEEERKRQEEIERQRRERRYILPDEPAIIVHP	0.474	0.259	75	0.12
Q8IX12	CCAR1	RDFGVRIYKSLLSLPEKEDKKEKDKKSKKDERKDKKEERDDETDEPKPKRRKXGDDKDKKEDRDERKKEDKRKDDSKDDDEXEEDNNQDEXDPMEAEEAEDEEDDRDEEEMTKRDDKRDINRYCKERPSKDKEKEKTQ	0.318	0.526	138	0.189
Q8TDI0	CHD5	KGKRKKKEGSNDELSENEEDLEEKXESEGSDYSPNKKKKKKLKDKKEKKAKRKKKDEDEDDNDDG	0.087	0.455	65	0.434
Q1MSJ5	CSPP1	EEKEERRLAEQRARIQQEYEEEQEKKREKEEEQRLKNEEHIRLAEERQKEAERKKKEEEEKY	0.474	0	62	0.081
P35663	CYLC1	DAESEDSKDAKKDSKKVKKNVKKDDKKKDVKKDTESTDAESGDXKDERKDTKKDKKKLKKDDKKKDTKKXPEXXDXES	0.034	0.708	78	0.187
P35663	CYLC1	ESQKDEKKDKKDSKTDNKKSVKNDEESTDADSEPKGDSKKGKKDEKKGKKDSKKDDKKKDAKKNAESTEMESDLELKKDKKHSKEKKGSKKDIKKDARKDTES	0.026	0.6	103	0.112
Q7L014	DDX46	SRSKEKTDGGESSKEKKKDKDDKEDEKEKDAGNFDQNKLEEEMRKRKERVEKWREEQRKKAMENIGELKKEIEEM	0.25	0.28	75	0.068
Q96HY6	DDRGK1	AKKLRKLEEKQARKAQREAEEAEREERKRLEXQREAEWKKEEERLRLEEEQKEEEERKAREEQAQREHEEXLKLKEA	0.5	0	77	0.091
Q9BTC0	DIDO1	EDRRRERERGRNWSRERDWDRPREWDRHRDKDSSRDWDRNRERSANRDREREADRGKEWDRSRERSRNRERERDRRRDRDRSRSRERDRDKARDRERGRDRKDRSKSKESARDPKPEAXRAXDAGTA	0.863	0.568	127	0.025
O43143	DHX15	SKRHRLDLGEDXPXGKKRAGTDGKDRDRDRDREDRSKDRDRERDRGDREREREKEKEKELRASTNAM	0.667	0.571	67	0.079
Q14152	EIF3A	FEERLAEERHNRLEERKRQRKEERRITYYREKEEEEQRRAEEQMLKEREERERAERAKREEELREXQERVKKLEEVERKKRQRELEIEERERRREEERRLGDXXLXRKDXRW	0.744	0.053	112	0.081
Q14152	EIF3A	GWREKEKAREEXWGPPRESRPXEEREWDREKERDRDNQDREENDKDPERERDRERDVDREDRFRRPRDEGGWRRGPAEEXXSWRDXSRRDDRDRDDRRRERDDRRDLRERRDLRDDRDRRGPPLRSEREEVSXWRRADDRKDDRVEERDPPRRVPPP	0.904	0.527	157	0.055
Q8N8S7	ENAH	RRQLQEQQRQKELERERLERERMERERLERERLERERLERERLEQEQLERERQERERQERLERQERLERQERLERQERLDRERQERQERERLERLERERQERERQEQLEREQLEWERERRIX	0.976	0.023	122	0.015
Q15811	ITSN1	LERAEQERKERERQEQERKRQLELEKQLEKQRELERQREEERRKEIERREAAKRELERQRQLEWERN	0.739	0	67	0.017
Q6UN15	FIP1L1	KQWDXXARREKDRDRERDRDRERDRDRDRERERXRERERERDHXPXPXVFNXDEERXRYREXAERGXERHRA	0.92	0.435	72	0.059
Q9H3P7	ACBD3	NRCCHLFSTYVASHKIEKEEQEKKRKEEEERRRREEEERERLQKEEEKRRREEEERLRREEEERRRIEEERLRLEQQKQQIMAALNSQT	0.704	0	89	0.038
Q8N9W4	GOLGA6L2	EQDERLREKEERMREQEKMWEQVEKMREEKKMQEQEKKTRDQEEKMQEEERIREREKKMREEEETMREQ	0.524	0.074	69	0.039
Q6Y7W6	GIGYF2	EKAKAAKLEQERREAEMRAKREEEERKRQEELRRQQEEILRRQQEEERKRREEEELARRKQEEALRRQREQEIALRRQREEEERQQQEEALRRLEERRREEEERRKQEELLRKQEEEAAKWAREEEEAQRRLEENRLRMEEEAARLRHEEEERKRKEL	0.765	0	158	0.086
Q14687	GSE1	LAALHSERMSGLSAERLQMDEELRREREREREREREREADREREKEREREREKEREQEKEREREKERERELERQREQRAREKELLAAKALEPSFLPVAEL	0.8	0.059	100	0.022
Q7Z4V5	HDGFL2	SSSXDXDSDEVDRISEWKRRDEARRRELEARRRREQEEELRRLREQEKEEKERRRERADRGEAERGXGGXXGDELREDDEP	0.87	0.31	81	0.148
Q58FG0	HSP90AA5P	VEKKRNKQVSDAEAEKKEDKRKKKKESNDKPEIEDVGXDEEEEKKDADKKKKKSKEKYIDQEL	0.091	0.381	63	0.259
O60841	EIF5B	AEDDNEGDKKKKDKKKKKGEKEEKEKEKKKGPSKATVKAMQEALAKLKEEEERQKREEEERIKRLEELEAKRKEEERLEQEKRERKKQKEKERKERLKKEGKLLTKXQREARARAEAT	0.283	0.114	118	0.099
Q4G0P3	HYDIN	LGGRRGRKDRERERLEKERTEKERLEREKAERERLEKLRALEERSDWEGEGEEDHEGKKEKDLGVPF	0.619	0.174	67	0.115
Q9NQS7	INCENP	EEEERRHQELLQKKKEEEQERLRKAAEAKRLAEQREQERREQERREQERREQERREQERREQERQLAEQERRREQ	0.8	0	75	0.038
Q96AG4	LRRC59	ADQERERQRRLEVEREAEKKREAKQRAKEAQERELRKREKAEEKERRRKEXDALKAAKREQEKKPKKEAN	0.5	0.1	70	0.059
Q14244	MAP7	EKRRLAREQREKEERERREQEELERQKREELAQRVAEERTTRREEESRRLEAEQAREKEEQ	0.8	0	61	0.053
O95819	MAP4K4	LLAERQKRIEQQKEQRRRLEEQQRREREARRQQEREQRRREQEEKRRLEELERRRKEEEERRRAEEEKRRVEREQEXIRRQLEEEQRHLEVLQQQ	0.848	0	95	0.049
Q96T17	MAP7D2	LAEKRRQARLQKEQEEQERLEKEEQDRLEREELKRKAEEERLRLEEEARKQEEERKRQEEEKKKQEGEEKRKAGEEAKRKAEEELLLKEKQEQEKQEKAM	0.438	0.028	100	0.067
Q96JM4	LRRIQ1	GPIIKEQIESKKRKAQEWKEKEAKIRQKEEENRKRLEEEQRIKEERKKQKEEERKRREKEYEEKKNIVKQEREQLISKEKIILREDAS	0.355	0.04	88	0.073
Q96A59	MARVELD3	GRTHDRPRDRPGDPRRKRXXDGNRRRDGDRDPERDQERDGNRDRNRDRERERERERDPDRGPRRDXHRDA	0.962	0.714	70	0.034
Q8TDR0	TRAF3IP1	RDRKQKEELKEDRKPREKDKDKEKAKENGGNRHREGERERAKARARPDNERQKDRGNRERDRDSERKKETERKSEGGKEKERLRDRDRERDRDKGKDRDRRRVKNGEHSWDLDREKNREHDKPEKKXAX	0.558	0.436	129	0.036
Q9UM54	MYO6	SEELLXALQKKKQQEEEAERLRRIQEEMEKERKRREEDEKRRRKEEEERRMKLEMEAKRKQEEEERKKREDDEKRIQAEVEAQLARQKEEESQQQA	0.533	0.091	96	0.131
O75376	NCOR1	RRNYGKRRGRNQQIARPXQEEKVEEKEEDKAEKTEKKEEEKKDEEEKDEKEDSKENTKEKDKIDGTAEETEEREQAXPRGRKTANS	0.36	0.207	86	0.12
Q9HD67	MYO10	ARRVYRQLLAEKREQEEKKKQEEEEKKKREEEERERERERREAELRAQQEEETRKQQELEALQKSQKEAELT	0.545	0	72	0.079
P18615	NELFE	DWGXEERXGAHSXAXPPRXRXRDRXHERNRDRDRDRERDRDRDRDRDRERDRDRDRDRDRDRERDRDRERDRDRDREGPFRRXDXFPERRAPRKGNTLXVXGEDMX	0.972	0.697	106	0.064
O94880	PHF14	EDIKVKEEQLKNXAEEEVLXSEKQLIKMEKKEEEENGERPRKKKEKEKEKEKEKEKEKEREKEKEKATVSENVAA	0.13	0.038	75	0.11
P49756	RBM25	TKEDINAIEMEEDKRDLISREISKFRDTHKKLEEEKGKKEKERQEIEKERRERERERERERERREREREREREREREKEKERERERERDRDRDRTKERDRDRDRERDRDRDRERXSDRNKDRXRXREKSRDREREREREREREREREREREREREREREREREREREKDKKRDREEDEEDAXERRKLERKLREKEAAXQERLKNWEIRERKKTREYEKEAEREEERRREMAKEAKRLKEFLEDYDDDRDDPKYYRGXALQKRLRDREKEMEADERDRKREKEEL	0.711	0.261	284	0.054
Q9Y520	PRRC2C	RKRREEEERRMEEQRKAACAEKLKRLDEKLGILEKQPXPEEIREREREKEREREKELEKEQEQEREKEREKDRERQQEKEKELEKEQEKQREMEKERKQEKEKELERQKEKEKELQKMKEQEKECELEKEREKLEEKIEPREPNLEPM	0.429	0.036	148	0.027
O60828	PQBP1	DRSHDKXDRGHDKSDRSHEKLDRGHDKSDRGHDKSDRDRERGXDKVDRERERDRERDRDRGYDKADREEGKERRHHRREELAPXPKSKKAVSRKDEEL	0.636	0.613	98	0.041
Q13123	IK	EEKKPPEADMNIFEDIGDXVPXXXKXPRDKERERYRERERDRERDRDRDRERERERDRERERERDREREEEKKRHXXFEKPKVDDEPMDVDKGPGSTKELIKXIN	0.656	0.389	105	0.068
Q9HAU5	UPF2	NNKEKDCSERRTVSSKERPKDDIKLTAKKEVSKAPEDKKKRLEDDKRKKEDKERKKKDEEKVKAEEESKKKEEEEKKKHQEEERKKQEEQAKRQQEEEAAAQMKEKEESIQL	0.205	0.222	112	0.061
Q9BZI7	UPF3B	LPKRXDSELKDEKPKRPEDESGRDYREREREXERDQERILRERERLKRQEEERRRQKERYEKEKTFKRKEEEMKKEKDXLRDKGKKAESTEXIG	0.529	0.233	94	0.063
P08621	SNRNP70	GELGPDGPDGPEEKGRDRDRERRRXHRXERERRRDRDRDRDRDREHKRGERGSERGRDEARGGGGGQDN	0.913	0.524	69	0.04
Q14151	SAFB2	DRKSESKEKRDILXFDKIKEQRERERQRQREREIRETERRREREQREREQRLEAFHERKEKA	0.708	0.158	62	0.023
O95104	SCAF4	DDRDNSNRDRREWGRRXPDRDRHRDLEERNRRSXGHRDRERDSRDREXRREKEEARGKEKP	0.87	0.526	61	0.014
Q9NWH9	SLTM	LVRFERLRRAMELRRRREIAERERRERERIRIIREREERERLQRERERLEIERQKLERERMERERLERERIRIEQERRKEAERIAREREELRRQQQQ	0.947	0	97	0.029
Q9BXP5	SRRT	GDXDDEYDRRRRDKFRRERSDYDRXRERDERRRGDDWNDREWDRGRERRXRGEXRDXDRNRRERFXPPRH	0.962	0.636	70	0.087
Q96I25	RBM17	EKVVKRQREERQRQRELERQKEIEEREKRRKDRHEASGFARRPDPDXDEDEDXERERRKRX	0.727	0.3	61	0.214
Q07283	TCHH	RREQQLRRKQEEERREQQEERREQQERREQQEERREQQLRREQEERREQQLRREQEEERREQQLRREQEEERREQ	0.96	0	75	0.051
Q07283	TCHH	RREQEEERHEQKHEQERREQRLKREQEERRDWLKREEETERHEQERRKQQLKRDQEEERRERWLKLEEEERREQQERREQQLRREQEERREQRLKRQEEEERLQQ	0.8	0.053	105	0.068
Q07283	TCHH	LRREQEERREQLLKREEEKRLEQERREQRLKREQEERRDQLLKREEERRQQRLKREQEERLEQRLKREEVERLEQEERREQRLKREEPEEERRQQL	0.794	0.03	96	0.058
Q07283	TCHH	QEEEEELQREEREKRRRQEQERQYREEEQLQQEEEQLLREEREKRRRQERERQYRKDKKLQQ	0.75	0.045	62	0.159
Q07283	TCHH	KRRRQEREKKYREEEELQQEEEQLLREEREKRRRQEWERQYRKKDELQQEEEQLLREEREKRRL	0.696	0.045	64	0.151
Q07283	TCHH	RDREQERRRWQQRDRHFPEEEQLEREEQKEAKRRDRKSQEEKQLLREEREEKRRRQETDRKFREEEQLLQEREEQPLRRQERDRKFREEELRH	0.781	0.161	93	0.079
Q8TDI8	TMC1	EEEEEVEDKLPRRESLRPKRKRTRDVINEDDPEPEPEDEETRKAREKERRRRLKRGAEEEEIDEEELERLKAELDEKRQI	0.652	0.219	80	0.363
Q92575	UBXN4	RVERLTKKLEERREEKRKEEEQREIKKEIERRKTGKEMLDXKRKQEEELTKRMLEERNREKAEDRAARERIKQ	0.536	0.091	73	0.05
P11387	TOP1	KPLKRPRDEDDADXKPKKIKTEDTKKEKKRKLEEEEDGKLKKPKNKDKDKKVPEPDNKKKKPKKEEEQKWKWWEEERYPEGI	0.129	0.375	82	0.213
Q5T200	ZC3H13	QSHDRRHERREDTRGKRDREKDXREEREXEQDQSSSRDHRDDREPRDGRDRRDARDTRDRRELRDXRDMRDXREMRDYSRDTKEXRDPRDSRSTRDA	0.909	0.656	97	0.034
Q5T200	ZC3H13	ERRHGERDRRDNRERDQRPXXPIRHQGRNDELERDERREERRVDRVDDRRDERARERDRERERDRERERERERERDREREKERELERERAREREREREKERDRERDRDRDHDRERERERERDREKEREREREERERERERERERERERERERERARERDKERERQRDWEDKDKGRDDRREKREEIREDRNPRDGHDERKSKKRYRNEGXPXPRQXP	0.889	0.314	216	0.027
Q5T200	ZC3H13	RXGXFDXRDRLQERDRYEHDRERERERRDXRQREWDRDADKDWPRNRDRDRLRERERERERDKRRDLDRERERLIXDXVERDRDRDRDRTFESXQIEXVKRCEAKLEG	0.892	0.528	108	0.044
Q86VM9	ZC3H18	GQXENFRVQXXEXEPXHNYRERERERERENRQRERERERERDRERERRQRERERERERERDKERQRRKEEWERERAKRDEKDRQHRDRDREKEREKEKGKPKPRXPQPPXRQAEPPKKEA	0.761	0.162	120	0.067
Q96NC0	ZMAT2	VKKRFEVNKKKMEEKQKDXDFEERMKELREEEEKAKAYKKEKQKEKKRRAEEDLTFEEDDEMA	0.238	0.227	63	0.19
P61129	ZC3H6	DREDGELEDGEIDDAGFEEIQEKEAKENEKQKSEKAYRKSRKKHKKEREKKKSKRRKREKH	0.304	0.263	61	0.31

### Sheet: MCDs window=60, FC 0.7 including phosporylatio
accession	name	MCD (phosphorylated sites considered as negative charges)	r/(r+k)	d/(d+e+s)	length	kappa
Q9NRA8	EIF4ENIF1	RTFEKDHRLXDKDLRDLRDRDRERDFKDKRFRREFGDSKRVFGERRRNDXXXEEEPEWFXA	0.737	0.435	61	0.17
Q9UKV3	ACIN1	QHPRAEQREQERAVREQWAEREREMERRERTRXEREWDRDKVREGPRXRXRXRDRRRKERAKSKEKKSEKKEKAQEEPPAKLLDDLFRKTKAA	0.647	0.185	93	0.051
Q9UKV3	ACIN1	WLPLXDXQIVQKEAERAERAKEREKRRKEQEEEEQKEREKEAERERNRQLEREKRREHXRERDRERERERERDRGDRDRDRERDRERGRERDRRDTKRHXRXRXRXXPVRDRGGRR	0.826	0.227	116	0.05
P55196	AFDN	QRLEAERRARLQDEERRRQQQLEEMRKREAEDRARQEEERRRQEEERTKRDAEEKRRQEEGXXXRLEAERRRQHDEAARRLLEPEAP	0.889	0.133	87	0.085
Q8IWZ3	ANKHD1	LKELDLEKSREESRKQALAAKREKRKEKRKKKKEEQKRKQEEDEENKPKENSELPEDEDEEENDEDVEQEVP	0.286	0.214	72	0.32
Q6UB99	ANKRD11	REEKDRSNKAEKERSLKEKSPKEEKLRLYKEERKKKSKDRPSKLEKKNDLKEDKISKEKEKIFKEDKEKLKKEKVYREDXAFDEY	0.212	0.269	85	0.061
Q6UB99	ANKRD11	REKEKKDGPDKERKEKTKPERYKEKSSDKDKSEKSILEKCQKDKEFDKCFKEKKDTKEKHKDT	0.12	0.421	63	0.008
Q02040	AKAP17A	SIKKRQLERQKLQELEQQREEQKRREKEAEERQRAEERKQKELEELERERKREEKLRKREQKQRDRELRRNQKKLEKLQAEEQKQL	0.531	0.042	86	0.08
Q66PJ3	ARL6IP4	XAXTXQGRKAXXAPGAEAXPXPCITERXKQKARRRXRXXXXXXXXXXXXXXXSXXXXXXXSXDGRKKRGKYKDKRRKKKKKRKKLKKKGKEKAEAQQVEALPGPXLDQ	0.355	0.073	108	0.532
Q9NYF8	BCLAF1	ERVFKEENQKGDKKLRCDXADLRHDIDRRRKERSKERGDXKGXRESXGXRKQEKXPKDXKEXKSYKDDSKHKREQDHXRXSXSXAXPXXPXXREEKESKKEREEEFKTHHEMKEXSG	0.412	0.217	117	0.073
Q9NPI1	BRD7	ELXXGXXGHDSSLFEDKNDHDKHKDRKRKKRKKGEKQIPGEEKGRKRRRVKEDKKKRDRDRVENEAEKDLQCHAP	0.385	0.409	75	0.263
Q9NRL2	BAZ1A	KERDKLLKQEEMKSLAFEKAKLKREKADALEAKKKEKEDKEKKREELKKIVEEERLKKKEEKERLKVEREKEREKLREEKRKYVEYLKQWSKPREDMECDDLKEL	0.256	0.182	105	0.063
Q5VTR2	RNF20	QXQXXXEDPKDEPAELKPDXEDLSXQSXAXKAXQEDANEIKSKRDEEERERERREKEREREREREKEKEREREKQKLKESEKERDSAKDKEKGKHDDGRKKEAEIIKQLKIELKKAQESQ	0.371	0.208	120	0.107
Q13111	CHAF1A	KGSXEKNKLRLQRDQERLGKQLKLRAEREEKEKLKEEAKRAKEEAKKKKEEEKELKEKERREKREKDEKEKAEKQRLKEERRKERQEALEAKLEEKRKKEEEKRLREEEKRIKAEKAEITRFFQKPKXP	0.346	0.05	129	0.044
Q05682	CALD1	ERERIKAEQDKKIADERARIEAEEKAAAQERERREAEERERMREEEKRAAEERQRIKEEEKRAAEERQRIKEEEKRAAEERQRIKEEEKRAAEERQRARAEEEEKAKVEEQKRNKQL	0.615	0.049	117	0.039
Q05682	CALD1	RLEELRRRRGEXEXEEFEKLKQKQQEAALELEELKKKREERRKVLEEEEQRRKQEEADRKLREEEEKRRLKEEIERRRAEAAEKRQKMPEDGLXDDKKPFKC	0.529	0.111	102	0.179
Q9H8M2	BRD9	GGSEVTELSGSGHDXXYYDDRXDHERERHKEKKKKKKKKSEKEKHLDDEERRKRKEEKKRKREREHCDXEGEADDFDPGKKVEVEPPPDRPVRAC	0.379	0.344	95	0.257
Q9HC52	CBX8	STSTSSTCRAEAPRDRDRDRDRDRERDRERERERERERERERERERGTSRVDDKPXXPGDSSKKRGPKPRKELPDPSQRPL	0.815	0.417	81	0.068
Q8IX12	CCAR1	QRDFGVRIYKSLLSLPEKEDKKEKDKKSKKDERKDKKEERDDETDEPKPKRRKXGDDKDKKEDRDERKKEDKRKDDSKDDDEXEEDNNQDEXDPMEAEEAEDEEDDRDEEEMTKRDDKRDINRYCKERPSKDKEKEKTQMI	0.318	0.5	141	0.19
Q9UQ88	CDK11A	SRKEKVHHRKDEKRKEKWKHARVKEREHERRKRHREEQDKARREWERQKRREMAREHSRRERDRLEQLERKRERERKMREQQKEQREQKERERRAEERRKEREARREVXAHHRTMREDXXDKVKAXHWXRXPP	0.667	0.128	133	0.054
Q9NYV4	CDK12	RRQRXVXPXXRRRXXXXERSGXXXGRXPXPXGRRRXXXPFLXKRXLXRXPLPXRKSMKXRXRXPAXXRHS	0.85	0	70	0.084
P21127	CDK11B	SRKEKVHHRKDEKRKEKRRHRXHXAEGGKHARVKEKEREHERRKRHREEQDKARREWERQKRREMAREHSRRERDRLEQLERKRERERKMREQQKEQREQKERERRAEERRKEREARREVXAHHRTMREDXXDKVKAXHWXRXPP	0.672	0.116	145	0.061
O14646	CHD1	XKRRKARAKKNKAMKSIKVKEEIKXDXXPLPXEKXDEDDDKLXEXKSDGRERSKKSXVXDA	0.263	0.304	61	0.245
O14647	CHD2	RHXDNPXEEGEVKDDGLEKXPMKKKQKKKENKENKEKQMSSRKDKEGDKERKKSKDKKEKPKXGDAKXS	0.12	0.318	69	0.148
Q8TDI0	CHD5	KCKGKRKKKEGSNDELSENEEDLEEKXESEGSDYSPNKKKKKKLKDKKEKKAKRKKKDEDEDDNDDGCLKEPKS	0.077	0.417	74	0.421
Q86X95	CIR1	KLLRKLDRLEKKKKKKDRKKKKFQKSRSKHKKHKSSXXXXXXXXSSSXXEXSEXSSEXEXNNKEKKIQRKKRKKN	0.2	0.091	75	0.498
P49761	CLK3	XXRWKRRRXXXREHEGRLRYPSRREPPPRRSRXRXHDRLPYQRRYRERRDXDXXRCEERXP	0.955	0.15	61	0.119
P49760	CLK2	PRRXHXXERGXRGXYREHYRSRKHKRRRSRXWSSSSDRTRRRRREDXXHVRXRXXXDDRXXDRRVXDRRYCGXYRRNDXXRDRGDAYXDTDXRHXYEXQRENXSYRS	0.939	0.282	107	0.172
Q1MSJ5	CSPP1	EEKEERRLAEQRARIQQEYEEEQEKKREKEEEQRLKNEEHIRLAEERQKEAERKKKEEEEKY	0.474	0	62	0.081
Q6PD62	CTR9	RRXKKGGEFDEFVNDDXDDDLPIXKKKKRRKGXGXEQEGEDEEGGERKKKKRRRHPKGEEGXDDDEXENGPKPKKRRPPKAEKKKAP	0.345	0.333	87	0.523
Q16630	CPSF6	SSLQDCLHGIESKSYGXGXRRERXRERDHXRXREKSRRHKXRXRDRHDDXXRERXRERERHRDRDRDRDRERDREREYRHR	0.9	0.333	81	0.037
P35663	CYLC1	KKSSDAESEDSKDAKKDSKKVKKNVKKDDKKKDVKKDTESTDAESGDXKDERKDTKKDKKKLKKDDKKKDTKKXPEXXDXESGDAKDARNDSRNLKKASKNDDKKKDAKKITF	0.071	0.657	113	0.178
P35663	CYLC1	ESQKDEKKDKKDSKTDNKKSVKNDEESTDADSEPKGDSKKGKKDEKKGKKDSKKDDKKKDAKKNAESTEMESDLELKKDKKHSKEKKGSKKDIKKDARKDTES	0.026	0.6	103	0.112
Q13206	DDX10	KERLQEEDKFDKEEYRKKIKAKHREKRLKEREARREANKRQAKAKDEEEAFLDWXDDDDDDDDGFDP	0.4	0.5	67	0.31
Q9BUQ8	DDX23	AGELADKKDRDAXPXKEERKRXRXPDRERDRDRDRKSSPSKDRKRHRSRDRRRGGSRSRSRSRSKXAERERRHKERERDKERDRNKKDRDRDKDGHRRDKDRKRXXLXPGRGKDFKSRKDRDXKKDEEDEHGDKKPKAQPLXLEELLA	0.61	0.489	148	0.096
Q14093	CYLC2	EKGKEEKLDAKKDSKKGKKDAEKGKDSATESEDEKGGAKKDNKKDKKDXNKGKDXAXEXEGEKGGXEKDSKKGKKDSKKGKDXAIELQAVKADEKKDEDGKKDANKGDESKDAKKDAKEIKKGKKDKKKPSSTDSDSKDDVKKESKKDAXKDAKKVAKKDTEKESADSKKDAKKNAKKDAKKDAKKNAKKDEKKDAKKKGK	0	0.55	201	0.104
P35659	DEK	KPLPKSKKXCXKGXKKERNXXGMARKAKRTKCPEILXDEXXXDEDEKKNKEEXXDDEDKEXEEEPPKKTAKREKPKQKATSKSKKXVKXANVKKADXXXXKKNQNXSKKEXEXEDXXDDEPLIKKLKKPPXDEELKEXIKKL	0.098	0.196	142	0.341
Q96HY6	DDRGK1	KIGAKKLRKLEEKQARKAQREAEEAEREERKRLEXQREAEWKKEEERLRLEEEQKEEEERKAREEQAQREHEEXLKLKEAFVVEEEG	0.48	0	87	0.109
Q9BTC0	DIDO1	RAXEDRRRERERGRNWSRERDWDRPREWDRHRDKDSSRDWDRNRERSANRDREREADRGKEWDRSRERSRNRERERDRRRDRDRSRSRERDRDKARDRERGRDRKDRSKSKESARDPKPEAXRAXDAGTASQA	0.865	0.525	133	0.025
P26358	DNMT1	KRKPQEESERAKXDEXIKEEDKDQDEKRRRVXXRERVARPLPAEEPERAKXGTRTEKEEERDEKEEKRLRXQTKEPTP	0.542	0.167	78	0.07
O43143	DHX15	SKRHRLDLGEDXPXGKKRAGTDGKDRDRDRDREDRSKDRDRERDRGDREREREKEKEKELRASTNAMLIXAG	0.667	0.5	72	0.08
O60832	DKC1	KRKREXEXEXDEXPPAAPQLIKKEKKKSKKDKKAKAGLEXGAEPGDGDXDXXKKKKKKKKA	0.091	0.25	61	0.436
Q14152	EIF3A	FEERLAEERHNRLEERKRQRKEERRITYYREKEEEEQRRAEEQMLKEREERERAERAKREEELREXQERVKKLEEVERKKRQRELEIEERERRREEERRLGDXXLXRKDXRWGDRDXEGXWRKGPEADSEWRRGPPEKEWRRGEGRDEDRS	0.755	0.123	151	0.083
Q14152	EIF3A	VKPGGWREKEKAREEXWGPPRESRPXEEREWDREKERDRDNQDREENDKDPERERDRERDVDREDRFRRPRDEGGWRRGPAEEXXSWRDXSRRDDRDRDDRRRERDDRRDLRERRDLRDDRDRRGPPLRSEREEVSXWRRADDRKDDRVEERDPPRRVPPPALXRDRERDRDREREGEKEKAXWRAEKDREXLRRXKNEXDEDGWXXVRR	0.855	0.422	210	0.065
Q8N8S7	ENAH	RRQLQEQQRQKELERERLERERMERERLERERLERERLERERLEQEQLERERQERERQERLERQERLERQERLERQERLDRERQERQERERLERLERERQERERQEQLEREQLEWERERRIXXAA	0.976	0.022	125	0.016
Q15811	ITSN1	LERAEQERKERERQEQERKRQLELEKQLEKQRELERQREEERRKEIERREAAKRELERQRQLEWERN	0.739	0	67	0.017
Q5BKY9	FAM133B	LAEFEEKMNENWKKELEKHREKLLXGXESXXKKRQRKKKEKKKXGRXXSXSXXXXDXSXXXXDSEDEDKKQGKRRKKKKNRSHKSSESSMSETEXDSKDS	0.241	0.158	100	0.398
Q6UN15	FIP1L1	FPHLPGSAPXWPXLVDTSKQWDXXARREKDRDRERDRDRERDRDRDRERERXRERERERDHXPXPXVFNXDEERXRYREXAERGXERHRASREKEERHRERRHREKEETRHKSSRSNXRRRHEXEEGDXHRRHKHKKSKRXKEGKEAGXEPA	0.771	0.218	152	0.114
Q8N9E0	FAM133A	VKKKKKSKDETEKEKDVRXLXKKRKKSXPDDKPLXSESSSEXDYEEDVQAKKKRRCEEREQAKEKVKKKKKKQ	0.172	0.273	73	0.309
O15117	FYB	THSDGAGNLDEEQDXEGEXXEDIEASKEREKKREKEEKKRLELEKKEQKEKEKKEQEIKKKFKLXGPIQVIH	0.158	0.154	72	0.239
Q9H3P7	ACBD3	NRCCHLFSTYVASHKIEKEEQEKKRKEEEERRRREEEERERLQKEEEKRRREEEERLRREEEERRRIEEERLRLEQQKQQIMAALNSQT	0.704	0	89	0.038
Q8N9W4	GOLGA6L2	EQDERLREKEERMREQEKMWEQVEKMREEKKMQEQEKKTRDQEEKMQEEERIREREKKMREEEETMREQ	0.524	0.074	69	0.039
Q6Y7W6	GIGYF2	EKAKAAKLEQERREAEMRAKREEEERKRQEELRRQQEEILRRQQEEERKRREEEELARRKQEEALRRQREQEIALRRQREEEERQQQEEALRRLEERRREEEERRKQEELLRKQEEEAAKWAREEEEAQRRLEENRLRMEEEAARLRHEEEERKRKEL	0.765	0	158	0.086
Q14687	GSE1	LAALHSERMSGLSAERLQMDEELRREREREREREREREADREREKEREREREKEREQEKEREREKERERELERQREQRAREKELLAAKALEPSFLPVAEL	0.8	0.059	100	0.022
Q7Z4V5	HDGFL2	ERPPSSSSXDXDSDEVDRISEWKRRDEARRRELEARRRREQEEELRRLREQEKEEKERRRERADRGEAERGXGGXXGDELREDDEPVKKRGRKGRGRGPPXXXDXEPEA	0.806	0.238	109	0.24
Q58FG0	HSP90AA5P	TLFVEKKRNKQVSDAEAEKKEDKRKKKKESNDKPEIEDVGXDEEEEKKDADKKKKKSKEKYIDQELN	0.091	0.364	67	0.263
O60841	EIF5B	AEDDNEGDKKKKDKKKKKGEKEEKEKEKKKGPSKATVKAMQEALAKLKEEEERQKREEEERIKRLEELEAKRKEEERLEQEKRERKKQKEKERKERLKKEGKLLTKXQREARARAEATL	0.283	0.111	119	0.099
Q4G0P3	HYDIN	LGGRRGRKDRERERLEKERTEKERLEREKAERERLEKLRALEERSDWEGEGEEDHEGKKEKDLGVPF	0.619	0.174	67	0.115
Q9ULG1	INO80	KEVVSLLLDDEELEKKLRLRQEEKRQQEETNRVKERKRKREKXAEKKKKEDELDGKRRKEG	0.391	0.211	61	0.164
Q9NQS7	INCENP	EEEERRHQELLQKKKEEEQERLRKAAEAKRLAEQREQERREQERREQERREQERREQERREQERQLAEQERRREQ	0.8	0	75	0.038
O95232	LUC7L3	LMGKQHMGYAKIKATVEELKEKLRKRXEEPDRDERLKKEKQEREEREKEREREREERERKRRREEEEREKERARDRERRKRSRSRSRHSSRTSDRRCSRSRDHKRSRSRERRRXRXRDRRRXRXHDRXERKHRXRXRDRRRSKSRDRKSYKHRSKSRDREQDRKXKEKEKRGSDDKKXXVKXGSREKQSEDTNXESKES	0.671	0.233	199	0.09
Q03164	KMT2A	FXPGXQTERGRNKDKAPEELSKDRDADKSVEKDKSRERDREREKENKRESRKEKRKKGXEIQ	0.455	0.3	62	0.055
Q9Y383	LUC7L2	REKLEELKRVVAEKQEKRNQERLKRREEREREEREKLRRSRSHSKNPKRXRXREHRRHRXRXMXRERKRRTRSKSREKRHRHRXRSSXRSRSRSHQRSRHSXRDRXRERSKRRSSKERFRDQDLAXCDRDRXXRDRXPRDRDRKDKKRXXEXANGRXEDRRXXEEREAGEI	0.771	0.192	171	0.098
P29536	LMOD1	EERAVATKKEEEKKGSDRNTGLSRDKDKKREEMKEVAKKEDDEKVKGERRNXDXRKEGEKM	0.333	0.286	61	0.021
Q96AG4	LRRC59	QADQERERQRRLEVEREAEKKREAKQRAKEAQERELRKREKAEEKERRRKEXDALKAAKREQEKKPKKEANQA	0.5	0.095	73	0.061
Q14244	MAP7	EKRRLAREQREKEERERREQEELERQKREELAQRVAEERTTRREEESRRLEAEQAREKEEQ	0.8	0	61	0.053
O95819	MAP4K4	LLAERQKRIEQQKEQRRRLEEQQRREREARRQQEREQRRREQEEKRRLEELERRRKEEEERRRAEEEKRRVEREQEXIRRQLEEEQRHLEVLQQQL	0.848	0	96	0.049
Q96T17	MAP7D2	LAEKRRQARLQKEQEEQERLEKEEQDRLEREELKRKAEEERLRLEEEARKQEEERKRQEEEKKKQEGEEKRKAGEEAKRKAEEELLLKEKQEQEKQEKAM	0.438	0.028	100	0.067
Q96JM4	LRRIQ1	GPIIKEQIESKKRKAQEWKEKEAKIRQKEEENRKRLEEEQRIKEERKKQKEEERKRREKEYEEKKNIVKQEREQLISKEKIILREDAS	0.355	0.04	88	0.073
Q96A59	MARVELD3	HPDQGRTHDRPRDRPGDPRRKRXXDGNRRRDGDRDPERDQERDGNRDRNRDRERERERERDPDRGPRRDXHRDAGPRAGEHG	0.963	0.615	82	0.035
Q8TDR0	TRAF3IP1	RDRKQKEELKEDRKPREKDKDKEKAKENGGNRHREGERERAKARARPDNERQKDRGNRERDRDSERKKETERKSEGGKEKERLRDRDRERDRDKGKDRDRRRVKNGEHSWDLDREKNREHDKPEKKXAXXGEMXKKLSDGXFKDXKA	0.518	0.396	147	0.049
Q9BU76	MMTAG2	SAAXARRKPRAEDQXEXSCESHRKSKKEKKKKKKRKHKKEKKKKDKEHRRPAEAXXXPXXPERPRHHHHDXDXNXPCCKRRKRGHS	0.375	0.174	86	0.412
Q9UM54	MYO6	KSSEELLXALQKKKQQEEEAERLRRIQEEMEKERKRREEDEKRRRKEEEERRMKLEMEAKRKQEEEERKKREDDEKRIQAEVEAQLARQKEEESQQQA	0.516	0.088	98	0.131
Q99549	MPHOSPH8	EANXDXDQQXEXKEDTXPKKKKKKLRQREEKXPDDLKKKKAKAGKLKDKSKPDLEXXLEXL	0.105	0.304	61	0.369
O75376	NCOR1	VRRNYGKRRGRNQQIARPXQEEKVEEKEEDKAEKTEKKEEEKKDEEEKDEKEDSKENTKEKDKIDGTAEETEEREQAXPRGRKTANSQ	0.36	0.194	88	0.123
Q9HD67	MYO10	ARRVYRQLLAEKREQEEKKKQEEEEKKKREEEERERERERREAELRAQQEEETRKQQELEALQKSQKEAELT	0.545	0	72	0.079
Q9HCD5	NCOA5	DXRDXRRDRXPIRGXPRREPRDGRNGRDARDXRDIRDPRDLRDHRHXRDLRDHRDXRSVRDVRDVRDLRDFRDLRDXRDFRDQRDPMXDRYRDMRDXRDPMYRREGXYDRYLRMDDXCRRKDDXXFDRYRDXFDG	0.976	0.667	135	0.031
Q8N5F7	NKAP	PEPDXDEHXPVEDEEPKKXXTSASTXEEEKKKKSSRSKERSKKRRKKKSSKRKHKKXXEDXDSDSDSETDSXDEDNKRRAKKAKKKEKKKKHRSKKXKKKRSKKSRKEXXDXXXKEXQEEFLENPWKDRTKAEEPSDLIGP	0.229	0.265	141	0.421
Q9Y2X3	NOP58	SKKRKIEQVDKEDEITEKKAKKAKIKVKVEEEEEEKVAEEEETXVKKKKKRGKKKHIKEEPLXEEEPCXXXAIAXPEKKKKKKKKRENED	0.094	0.097	90	0.426
P18615	NELFE	GAGDGPPRXFDWGXEERXGAHSXAXPPRXRXRDRXHERNRDRDRDRERDRDRDRDRDRERDRDRDRDRDRDRERDRDRERDRDRDREGPFRRXDXFPERRAPRKGNTLXVXGEDMXPXLLRGA	0.974	0.5	123	0.078
Q9NP64	ZCCHC17	GTKYXLIPDEEEEKEEAKXAEFEKPDPTRNPXRKRKKEKKKKKHRDRKXXDXDSXDSESDTGKRARHTSKDSKAAKKKKKKKKHKKKHKE	0.2	0.308	90	0.363
O94880	PHF14	EEELNEDIKVKEEQLKNXAEEEVLXSEKQLIKMEKKEEEENGERPRKKKEKEKEKEKEKEKEKEREKEKEKATVSENVAAS	0.13	0.032	81	0.125
Q92576	PHF3	NRGKGDRQRFXXDXHHLKRERHEKEWEQESERHRRRDRXQDKDRDRKSREEGHKDKERARLXHGDRG	0.696	0.364	67	0.084
O75475	PSIP1	KKKGQEEKQPKKQPKKDEEGQKEEDKPRKEPDKKEGKKEVESKRKNLAKXGVXXXXDXEEEGDDQEGEKKRKGGRNF	0.16	0.222	77	0.288
Q13523	PRPF4B	DQARKXKXPXLRRRXQEKIGKARXPXDDKVKIEDKSKSKDRKKXPIINEXRXRDRGKKXRXPVDLRGKSKDRRSRSKERKSKRSETDKEKKPIKXPXKDA	0.41	0.345	100	0.066
Q13523	PRPF4B	NDRRSKQSKXPXRXLXPGRRAKXRXLERKRREPERRRLXXPRXRPRDDILSRRERXKDAXPINRWXPXRRRXRXPIRRRSRSP	0.844	0.174	83	0.072
Q8NAV1	PRPF38A	EEDMDDVEXXEEEEEEDEKLERVPXPDHRRRXYRDLDKPRRXPXLRYRRSRSRSPRRRSRSPKRRXPXPRRERHRXKXPRRHRXRXRDRRHRXRXKXPGHHRSHRHRXHXKXPERSKKSHKKS	0.778	0.205	123	0.238
O75400	PRPF40A	RKRSRXRSGXDXDDDDSHSKKKRQRSESRXAXEHXSSAEXERXXKKSKKHKKKSKKRRHKXDXPEXDAEREKDKKEKDRESEKDRTRQRXESKHKSPKKKXGKDXGNWDXXGXELXEGELEKRRRXLLEQL	0.409	0.25	131	0.303
Q92620	DHX38	SEEFWERSRQRERERREHGVXASSKEEKDWKKEKSRDRDYDRKRDRDERDRSRHSXRSERDGGSERSSRRN	0.76	0.364	71	0.042
Q3YEC7	RABL6	LGLEEAGPKEXXEEGKEGKTPSKEKKKKKKKGKEEEEKAAKKKSKHKKSKDKEEGKEERRRRQQRPPRSRERXAADELEAFLG	0.267	0.087	83	0.273
Q9Y388	RBMX2	KDXEEIDDVTRQLQEKGCGARXPXPXLSEXXEDEKPTKKHKKDKKEKKKKKKEKEKADREVQAEQPXXXXPRRKTVKEKDDTGPKKHSSKN	0.179	0.267	91	0.266
P49756	RBM25	TKEDINAIEMEEDKRDLISREISKFRDTHKKLEEEKGKKEKERQEIEKERRERERERERERERREREREREREREREKEKERERERERDRDRDRTKERDRDRDRERDRDRDRERXSDRNKDRXRXREKSRDREREREREREREREREREREREREREREREREREREKDKKRDREEDEEDAXERRKLERKLREKEAAXQERLKNWEIRERKKTREYEKEAEREEERRREMAKEAKRLKEFLEDYDDDRDDPKYYRGXALQKRLRDREKEMEADERDRKREKEELEEI	0.711	0.244	287	0.057
Q9P2N5	RBM27	QEKEEIKEEVFQEPAEEERDGRKKKXPXPQKTRSEXSERRTREKKREDGKWRDXDRYXERNELYREKYDWRRGRSKS	0.56	0.192	77	0.094
Q9P2R6	RERE	TADKDKDKDKEKDRDRDRDREREKRDKARESENSRPRRXCTLEGGAKNYAEXDHXEDEDNDNNS	0.556	0.52	64	0.175
Q9P2R6	RERE	RTDLXFMPLAGXKLAKKREEAIEKAKREAEQKAREEREREKEKEKEREREREREREAERAAKASSSAHEGRL	0.565	0.045	72	0.04
Q5T8P6	RBM26	EKDIKKEEITKEEEREKKFXRRLNHXPPQXXXRYRENRSRDERKKDDRSRKRDYDRNPPRRDSYRDRYNRRRGRXRXYXRXRSRSWXKERLRERDRDRSRTRSRS	0.762	0.323	105	0.066
Q9H307	PNN	RGRGHNRDRKHRRXVDRKRRDXXGLERXHKXXKGGXXRDTKGSKDKNSRSDRKRXIXEXXRXGKRSXRXERDRKSDRKDKRR	0.647	0.333	82	0.068
Q5VV67	PPRC1	LSPPHKRWRRSSCSSSGRXRRCXXXXXXXXXXXXXXXXSXXXRSRXRXPXPRRRXDRRRRYSSYRSHDHYQRQRVLQKERA	0.909	0.074	81	0.42
Q9Y520	PRRC2C	VERARKRREEEERRMEEQRKAACAEKLKRLDEKLGILEKQPXPEEIREREREKEREREKELEKEQEQEREKEREKDRERQQEKEKELEKEQEKQREMEKERKQEKEKELERQKEKEKELQKMKEQEKECELEKEREKLEEKIEPREPNLEPM	0.44	0.034	152	0.038
Q5VTL8	PRPF38B	DRHVERRRXRXPRRXLXPRRXPRRSRSRXHHREGHGXXXFDRELEREKERQRLEREAKEREKERRRXRXIDRGLERRRSRSRERHRSRXRXRDRKGDRRDRDREREKENERGRRRDRDYDKERGNEREKERERXRERSKEQRSRGEVEEKKHKEDKDDRRHRDDKRDSKKEKKHSRSRSRERKHRSRSRSRNAGKRXRSRSKEKSSKHKNESKEKSNKRXRXGXQGRXDXVEKXKKREHXPXKEKSRKRSRXKERSHKRDHSDSKDQSDKHDRRRXQXIEQEXQEKQH	0.686	0.247	288	0.075
O60828	PQBP1	DAEEKLDRSHDKXDRGHDKSDRSHEKLDRGHDKSDRGHDKSDRDRERGXDKVDRERERDRERDRDRGYDKADREEGKERRHHRREELAPXPKSKKAVSRKDEELDPMDP	0.618	0.564	109	0.057
Q13427	PPIG	RILXCGELIPKSKVKKEEKKRHKXSXXXXXXXXDXDXXXDSQXSXDSXDXESAXEEKSKKRKKKHRKNSRKHKKEKKKRKKSKKXAXXEXEAENLEAQP	0.2	0.128	99	0.555
Q13123	IK	TRNKKLKKKDKGKLEEKKPPEADMNIFEDIGDXVPXXXKXPRDKERERYRERERDRERDRDRDRERERERDRERERERDREREEEKKRHXXFEKPKVDDEPMDVDKGPGSTKELIKXINEKFAG	0.537	0.326	124	0.091
Q9HAU5	UPF2	NNKEKDCSERRTVSSKERPKDDIKLTAKKEVSKAPEDKKKRLEDDKRKKEDKERKKKDEEKVKAEEESKKKEEEEKKKHQEEERKKQEEQAKRQQEEEAAAQMKEKEESIQL	0.205	0.222	112	0.061
Q9BZI7	UPF3B	QSCXLPKRXDSELKDEKPKRPEDESGRDYREREREXERDQERILRERERLKRQEEERRRQKERYEKEKTFKRKEEEMKKEKDXLRDKGKKAESTEXIGXXEKXEKKEEVVKRDRIRNKDRPAMQL	0.512	0.205	125	0.072
Q8WVS4	WDR60	RSRDRVAEVHXAKESPRGERDRDRQRERRRDAKDREKEKLKEKHREAEKSHSRGKDREKEKDRRARKEELRQTVAHHNL	0.633	0.333	79	0.032
Q9NRR4	DROSHA	RGERHRSLDRRERGRXPDRRRQDSRYRXDXDRGRXPXRHRSYERSRERERERHRHRDNRRXPXLERSYKKEYKRS	0.9	0.286	75	0.029
P08621	SNRNP70	GXRRGGADVNIRHXGRDDTXRXDERPGPXPLPHRDRDRDRERERRERSRERDKERERRRXRXRDRRRRXRXRDKEERRRXRERXKDKDRDRKRRSXRXRERARRERERKEELRGGGGDMAEPXEAGDAPPDDGPPGELGPDGPDGPEEKGRDRDRERRRXHRXERERRRDRDRDRDRDREHKRGERGSERGRDEARGGGGGQDNGLEGL	0.892	0.389	209	0.053
Q99442	SEC62	FFHRALKVMKMKYDKDIKKEKDKGKAEXGKEEDKKSKKENIKDEKTKKEKEKKKDGEKEESKKEEXPGXPKKKETKKKFKLEPHDDQVFLDG	0.03	0.333	92	0.095
Q14151	SAFB2	KKLSDRKECEVKKEKLXXVDRHHXVEIKIEKTVIKKEEKIEKKEEKKPEDIKKEEKDQDEL	0.1	0.227	61	0.034
Q14151	SAFB2	TXSRXKERSSKSQDRKSESKEKRDILXFDKIKEQRERERQRQREREIRETERRREREQREREQRLEAFHERKEKARLQRERL	0.71	0.125	82	0.028
Q99590	SCAF11	KRDTTREXRRXEXLXPRRETSRENKRSQPRVKDSXPGEKXRXQXRERESDRDGQRRERERRTRKWS	0.792	0.19	66	0.075
O95104	SCAF4	ENDRERYGNRNDDRDNSNRDRREWGRRXPDRDRHRDLEERNRRSXGHRDRERDSRDREXRREKEEARGKEKPEVTDRAGGN	0.889	0.444	81	0.018
Q13435	SF3B2	TDDVKKEKEKEPEKLDKLENXAAPKKKGFEEEHKDXDDDXXDDEQEKKPEAPKLXKKKLRRMNRF	0.158	0.36	65	0.282
P51531	SMARCA2	RQKIAKEEEXEDEXNEEEEEEDEEEXESEAKSVKVKIKLNKKDDKGRDKGKGKKRPNRGKAKP	0.211	0.208	63	0.557
P51532	SMARCA4	EEGXLEEIEEEVRQKKSXRKRKRDXDAGXXXPXXSXRSRDKDDESKKQKKRGRPPAEKLXP	0.444	0.208	61	0.305
Q8IYB3	SRRM1	LELKKEEIKQRQIEQEKLASMKKQDEDKDKRDKEEKESXREKRERSRSPRRRKXRXPXPRRRXXPVRRERKRXHXRXPRHRXKXRXPXPAPEKKEKXPELPEPXVKVKEPXV	0.525	0.108	112	0.062
O15042	U2SURP	GQSFQEQVEHYRDKLLQREKEKELERERERDKKDKEKLESRSKDKKEKDECXPXRKERKRRHXXXPXPXRXXXGRRVKXPXPKXERSERSERSHKESSRSRXXHKDXPRDVXKKAKRXP	0.5	0.167	119	0.066
P18583	SON	XPVVXXMPERAXEXXXEEKDDXEIFVKVKDTHEKSKKNKNRDKGEKEKKRDXXLRXRSKRSKSSEHKSRKRTS	0.348	0.2	73	0.234
Q9NWH9	SLTM	LVRFERLRRAMELRRRREIAERERRERERIRIIREREERERLQRERERLEIERQKLERERMERERLERERIRIEQERRKEAERIAREREELRRQQQQ	0.947	0	97	0.029
Q16629	SRSF7	RRYSRSRSRSRGRRXRXAXPRRXRXIXLRRXRXAXLRRXRXGXIKGXRXFQXPXRXRXRXRXIXRPRSSRSKXRXPXPKRXRXPXGXPRRXAXPERM	0.914	0	97	0.072
O75494	SRSF10	QFAQGDRKXPNQMKAKEGRNVXXXXRXDDXDRYRRXRXRXYERRRXRXRXFDXNXRRSXXPRNXRPXGRPRRXRXHXDNDRFKHRNRXFXRXKSNSRS	0.839	0.206	98	0.09
Q9BXP5	SRRT	GDXDDEYDRRRRDKFRRERSDYDRXRERDERRRGDDWNDREWDRGRERRXRGEXRDXDRNRRERFXPPRHELXPPQKRMRRDWDEHS	0.933	0.485	87	0.105
Q96I25	RBM17	NDYEKVVKRQREERQRQRELERQKEIEEREKRRKDRHEASGFARRPDPDXDEDEDXERERRKRXMGGAA	0.727	0.292	69	0.212
Q13247	SRSF6	RSKGRKSRSKSKSKPKXDRGXHXHXRXRXKDEXEKXRXRSRSRSPKENGKGDIKXKXRXRXQXRXNXPLP	0.52	0.136	70	0.128
Q9BRL6	SRSF8	RRSRSYGRRSRSPRRRHRXRXRGPXCXRXRSRSRYRGXRXXRXPXXRXPXXRXRXXRXPXXRXRXRESRYGGXHXXXSGYXNXRYSRY	1	0	88	0.146
Q9UQ35	SRRM2	REAKQPAPEPPKPYSLVREXXXXRXPXPKQKKKKKKKDRGRRXEXXXPRRERKKXSKKKKHRXEXEXKKRKHRXPXPKXKRKSKDKKRKRXRXXXPAPKXRRAHRXXXADXAXSXDXXRXRSRSAAAKXHXXAL	0.44	0.089	134	0.218
Q9UQ35	SRRM2	XXXXEXXPEHPPKSRTARRGXRXXPEPKXKXRXPPRRRXXRXXPELXRKARLSRRXRXAXSXPEXRXRXPPRHRRXPXVXXPEPAEKXRSXRRRRXAS	0.828	0	98	0.188
Q9UQ35	SRRM2	GXHXRXPARQEXXRTXSRRRRGRXRXPPXXRKRXRXRXXPAPWKRXRXRAXPAXHRRXRXRXPLIXRRRXRXRXXPVXRRRXRXRXXVXRRRXRXRAXPVXRRRXRXRXPPVXRRRXRXRXPXTRRRXRXRXPPVXRRRXRXRXPPVXRRRXRXRXXPIXRRRXRXRXXPVXRRRXRXRXXPVXRRRXRXRXXPVXRRRXRXRXPPAIRRRXRXRXPLLPRKRXRXRXPLAIRRRXRXRXPRXARGKRXLXRXPPA	0.961	0	256	0.045
Q05519	SRSF11	DKKEEKRRHSRSRSRSRRRRXPXSXRHRRSRSRSRRRSHSKSRSRRRXKXPRRRRXHXRERGRRSRXXSKTRDKKKEDKEKKRXKXPPKSYXXARRXRXAXRERRRRRXRXGXRXPKKPRXPKRKLXRXPXPRRHKKEKKKDKDKERSRDERERXXXKKKKSKDKEKDRERKXEXDKDVKQVTRDXDEEEQGXDXEKEKKEEKKPIEXGXPKTKECXVEKGXGDXLREXKVNG	0.56	0.184	233	0.13
Q07955	SRSF1	VRKLDNTKFRSHEGEXAXIRVKVDGPRXPXXGRXRXRXRXRXRXRXRXNXRXRXXXPRRXRGXPRXXPRHXRXRXRX	0.88	0.067	77	0.048
Q08945	SSRP1	KRDKSKKKKKVKVKMEKKXTPXRGSSSKSXXRQLXEXFKXKEFVXXDEXXXGENKXKKKRRRSEDXEEEELA	0.25	0.111	72	0.377
Q5VWG9	TAF3	EPLHKVYEEKTKLPXXVEVKKKLKKELKTKMKKKEKQRDREREKDKNKDKSKEKDKVKEKEKDKEXGREXKYPWKEFLKEEEADPYKFKIKEFEDVDPKVKLKDGLVRKEKEKHKDKKKDREKGKKDKDKREKEKVKDKGREDKMKAPAPPL	0.133	0.341	152	0.079
Q4KMP7	TBC1D10B	PXLPXPXGNXXPLGXXKETRKQEKERQKQEKERQKQEKEREKERQKQEKEREKQEKEREKQEKERQKQEKKAQGRKLXLRRKADGPPG	0.367	0.037	88	0.065
Q8NI27	THOC2	KENDKEKGKEKEKEKKEKXPAXXPEARVLGKDGKEKPKEERPNKDEKARETKERTPKSDKEKEKFKKEEKAKDEKFKXXVPNAEXKXXQEREREKEPXRERDIAKEMKSKENVKGGEKXPV	0.195	0.14	121	0.03
Q8NI27	THOC2	ELKESSAKLXINHXPPPLXKXKEREMDKKDLDKSRERXREREKKDEKDRKERKRDHXNNDREVPPDLXKRRKEENGTMGVXKHKXEXPCEXPXPN	0.407	0.235	95	0.066
Q9UKE5	TNIK	ERQKRIEEQKEQRRRLEEQQRREKELRKQQEREQRRHXEEQMRREEERRRAEHEQEXIRRQ	0.818	0	61	0.068
Q07283	TCHH	RREQQLRRKQEEERREQQEERREQQERREQQEERREQQLRREQEERREQQLRREQEEERREQQLRREQEEERREQ	0.96	0	75	0.051
Q07283	TCHH	RREQEEERHEQKHEQERREQRLKREQEERRDWLKREEETERHEQERRKQQLKRDQEEERRERWLKLEEEERREQQERREQQLRREQEERREQRLKRQEEEERLQQRLRXEQQLRREQEERREQLLKREEEKRLEQERREQRLKREQEERRDQLLKREEERRQQRLKREQEERLEQRLKREEVERLEQEERREQRLKREEPEEERRQQL	0.803	0.041	208	0.063
Q07283	TCHH	QEEEEELQREEREKRRRQEQERQYREEEQLQQEEEQLLREEREKRRRQERERQYRKDKKLQQ	0.75	0.045	62	0.159
Q07283	TCHH	KRRRQEREKKYREEEELQQEEEQLLREEREKRRRQEWERQYRKKDELQQEEEQLLREEREKRRL	0.696	0.045	64	0.151
Q07283	TCHH	RDREQERRRWQQRDRHFPEEEQLEREEQKEAKRRDRKSQEEKQLLREEREEKRRRQETDRKFREEEQLLQEREEQPLRRQERDRKFREEELRH	0.781	0.161	93	0.079
Q8TDI8	TMC1	EEEEEVEDKLPRRESLRPKRKRTRDVINEDDPEPEPEDEETRKAREKERRRRLKRGAEEEEIDEEELERLKAELDEKRQI	0.652	0.219	80	0.363
Q9Y2W1	THRAP3	AHDEMKXPREPGXKAEGKXKDDPVDLRLDIERRKKHKERDLKRGKXREXVDXRDXXHXRERXAEKTEKTHKGSKKQKKHRRARDRSRSSSS	0.484	0.321	91	0.141
Q96N46	TTC14	LELREKQAEKEEKQKTKKIEXXAEKLRKLLKEEKRLKKKRRKSXXSXXVXSADEXVXXXXXXSXXGHKRHKKHKRNRXESSRSXRRHXSRA	0.4	0.032	91	0.354
P26368	U2AF2	XDFDEFERQLNENKQERDKENRHRKRXHXRXRXRDRKRRXRXRDRRNRDQRXAXRDRRRRXKPLTRGAKEEHGGLIRXPRHEKKKKVRKYWDV	0.703	0.296	93	0.101
Q92575	UBXN4	IRVERLTKKLEERREEKRKEEEQREIKKEIERRKTGKEMLDXKRKQEEELTKRMLEERNREKAEDRAARERIKQQ	0.536	0.087	75	0.051
P11387	TOP1	RLNDXHKHKDKHKDREHRHKEHKKEKDREKSKHSNSEHKDXEKKHKEKEKTKHKDGXXEKHKDKHKDRDKEKRKEEKVRASGDAKIKKEKENGFXXPPQI	0.189	0.333	100	0.045
P11387	TOP1	PPKEDIKPLKRPRDEDDADXKPKKIKTEDTKKEKKRKLEEEEDGKLKKPKNKDKDKKVPEPDNKKKKPKKEEEQKWKWWEEERYPEGI	0.125	0.37	88	0.206
Q5T200	ZC3H13	RXPMREKGRHDHERXSQSHDRRHERREDTRGKRDREKDXREEREXEQDQSSSRDHRDDREPRDGRDRRDARDTRDRRELRDXRDMRDXREMRDYSRDTKEXRDPRDSRSTRDAHDYRDREGRDTHRKEDTY	0.884	0.542	131	0.03
Q5T200	ZC3H13	DQARDSXFERRHGERDRRDNRERDQRPXXPIRHQGRNDELERDERREERRVDRVDDRRDERARERDRERERDRERERERERERDREREKERELERERAREREREREKERDRERDRDRDHDRERERERERDREKEREREREERERERERERERERERERERERARERDKERERQRDWEDKDKGRDDRREKREEIREDRNPRDGHDERKSKKRYRNEGXPXPRQXPKRRREHXPDXDAYN	0.884	0.313	238	0.04
Q5T200	ZC3H13	RQDSRSHXSRRSXPEXDRQVHXRXGXFDXRDRLQERDRYEHDRERERERRDXRQREWDRDADKDWPRNRDRDRLRERERERERDKRRDLDRERERLIXDXVERDRDRDRDRTFESXQIEXVKRCEAKLEGEHERDLESXXRDXLA	0.909	0.39	145	0.056
Q96MU7	YTHDC1	ARYRDKRVHDXDMRVDDFLRRXQAVVXGRRSRPRERDRERERDRPRDNRRDRERDRGRDRERERERLCDRDRDRGERGRYRR	0.971	0.56	82	0.046
Q86VM9	ZC3H18	XADPXXDXEIERFWRGGQXENFRVQXXEXEPXHNYRERERERERENRQRERERERERDRERERRQRERERERERERDKERQRRKEEWERERAKRDEKDRQHRDRDREKEREKEKGKPKPRXPQPPXRQAEPPKKEAAT	0.771	0.154	138	0.105
P49750	YLPM1	RDRYDRERDREPXFDRQSNVIADHRDFKRDRETHRDRDRDRGVIDXDRDRFDRERRPRDDRA	0.952	0.727	62	0.028
Q96NC0	ZMAT2	ERSTLDQVKKRFEVNKKKMEEKQKDXDFEERMKELREEEEKAKAYKKEKQKEKKRRAEEDLTFEEDDEMAA	0.273	0.24	71	0.19
P61129	ZC3H6	DREDGELEDGEIDDAGFEEIQEKEAKENEKQKSEKAYRKSRKKHKKEREKKKSKRRKREKH	0.304	0.263	61	0.31
Q96JP5	ZFP91	KPHLEREXPKPRRKSGKVKEEKEKKEIKVEVEVEVKEEENEIREDEEPPRKRGRRRKDDKXPRLPKRRKKPPI	0.429	0.143	73	0.25
Q9UDY2	TJP2	RXRXWEDXPERGRPHERARXRERDLXRDRXRGRXLERGLDQDHARXRDRXRGRXLERGLDHDFGPXRDRDRDRXRGRXIDQDXERAXHRAXDPDXERAXXPEXRRGARHDARXRGPRXRXREHPHXRXP	1	0.314	129	0.079
