## Supplementary material for "Arginine-enriched mixed-charge domains provide cohesion for nuclear speckle condensation": Table S3

### Sheet: RS-containing proteins
	Index	Uniprot ID	Full protein info
	1	Q13247	sp|Q13247|SRSF6_HUMAN Serine/arginine-rich splicing factor 6 OS=Homo sapiens GN=SRSF6 PE=1 SV=2
	2	Q9NWB6	sp|Q9NWB6|ARGL1_HUMAN Arginine and glutamate-rich protein 1 OS=Homo sapiens GN=ARGLU1 PE=1 SV=1
	3	Q14966	sp|Q14966|ZN638_HUMAN Zinc finger protein 638 OS=Homo sapiens GN=ZNF638 PE=1 SV=2
	4	P62995	sp|P62995|TRA2B_HUMAN Transformer-2 protein homolog beta OS=Homo sapiens GN=TRA2B PE=1 SV=1
	5	Q9NQ29	sp|Q9NQ29|LUC7L_HUMAN Putative RNA-binding protein Luc7-like 1 OS=Homo sapiens GN=LUC7L PE=1 SV=1
	6	Q8IYB3	sp|Q8IYB3|SRRM1_HUMAN Serine/arginine repetitive matrix protein 1 OS=Homo sapiens GN=SRRM1 PE=1 SV=2
	7	Q9UPN6	sp|Q9UPN6|SCAF8_HUMAN Protein SCAF8 OS=Homo sapiens GN=SCAF8 PE=1 SV=1
	8	Q8WXA9	sp|Q8WXA9|SREK1_HUMAN Splicing regulatory glutamine/lysine-rich protein 1 OS=Homo sapiens GN=SREK1 PE=1 SV=1
	9	Q9NYF8	sp|Q9NYF8|BCLF1_HUMAN Bcl-2-associated transcription factor 1 OS=Homo sapiens GN=BCLAF1 PE=1 SV=2
	10	Q7Z6E9	sp|Q7Z6E9|RBBP6_HUMAN E3 ubiquitin-protein ligase RBBP6 OS=Homo sapiens GN=RBBP6 PE=1 SV=1
	11	Q9UKJ3	sp|Q9UKJ3|GPTC8_HUMAN G patch domain-containing protein 8 OS=Homo sapiens GN=GPATCH8 PE=1 SV=2
	12	Q07955	sp|Q07955|SRSF1_HUMAN Serine/arginine-rich splicing factor 1 OS=Homo sapiens GN=SRSF1 PE=1 SV=2
	13	Q14004	sp|Q14004|CDK13_HUMAN Cyclin-dependent kinase 13 OS=Homo sapiens GN=CDK13 PE=1 SV=2
	14	Q5T8P6	sp|Q5T8P6|RBM26_HUMAN RNA-binding protein 26 OS=Homo sapiens GN=RBM26 PE=1 SV=3
	15	Q8IWX8	sp|Q8IWX8|CHERP_HUMAN Calcium homeostasis endoplasmic reticulum protein OS=Homo sapiens GN=CHERP PE=1 SV=3
	16	O95232	sp|O95232|LC7L3_HUMAN Luc7-like protein 3 OS=Homo sapiens GN=LUC7L3 PE=1 SV=2
	17	P49760	sp|P49760|CLK2_HUMAN Dual specificity protein kinase CLK2 OS=Homo sapiens GN=CLK2 PE=1 SV=1
	18	Q08170	sp|Q08170|SRSF4_HUMAN Serine/arginine-rich splicing factor 4 OS=Homo sapiens GN=SRSF4 PE=1 SV=2
	19	Q86VM9	sp|Q86VM9|ZCH18_HUMAN Zinc finger CCCH domain-containing protein 18 OS=Homo sapiens GN=ZC3H18 PE=1 SV=2
	20	O95218	sp|O95218|ZRAB2_HUMAN Zinc finger Ran-binding domain-containing protein 2 OS=Homo sapiens GN=ZRANB2 PE=1 SV=2
	21	Q86U06	sp|Q86U06|RBM23_HUMAN Probable RNA-binding protein 23 OS=Homo sapiens GN=RBM23 PE=1 SV=1
	22	Q13595	sp|Q13595|TRA2A_HUMAN Transformer-2 protein homolog alpha OS=Homo sapiens GN=TRA2A PE=1 SV=1
	23	Q16629	sp|Q16629|SRSF7_HUMAN Serine/arginine-rich splicing factor 7 OS=Homo sapiens GN=SRSF7 PE=1 SV=1
	24	Q9NS56	sp|Q9NS56|TOPRS_HUMAN E3 ubiquitin-protein ligase Topors OS=Homo sapiens GN=TOPORS PE=1 SV=1
	25	Q15696	sp|Q15696|U2AFM_HUMAN U2 small nuclear ribonucleoprotein auxiliary factor 35 kDa subunit-related protein 2 OS=Homo sapiens GN=ZRSR2 PE=1 SV=2
	26	O95104	sp|O95104|SFR15_HUMAN Splicing factor, arginine/serine-rich 15 OS=Homo sapiens GN=SCAF4 PE=1 SV=3
	27	Q9BUV0	sp|Q9BUV0|RSRP1_HUMAN Arginine/serine-rich protein 1 OS=Homo sapiens GN=RSRP1 PE=1 SV=2
	28	Q9Y383	sp|Q9Y383|LC7L2_HUMAN Putative RNA-binding protein Luc7-like 2 OS=Homo sapiens GN=LUC7L2 PE=1 SV=2
	29	Q13243	sp|Q13243|SRSF5_HUMAN Serine/arginine-rich splicing factor 5 OS=Homo sapiens GN=SRSF5 PE=1 SV=1
	30	Q9Y2W1	sp|Q9Y2W1|TR150_HUMAN Thyroid hormone receptor-associated protein 3 OS=Homo sapiens GN=THRAP3 PE=1 SV=2
	31	Q96IZ7	sp|Q96IZ7|RSRC1_HUMAN Serine/Arginine-related protein 53 OS=Homo sapiens GN=RSRC1 PE=1 SV=1
	32	Q8TF01	sp|Q8TF01|PNISR_HUMAN Arginine/serine-rich protein PNISR OS=Homo sapiens GN=PNISR PE=1 SV=2
	33	Q8NAV1	sp|Q8NAV1|PR38A_HUMAN Pre-mRNA-splicing factor 38A OS=Homo sapiens GN=PRPF38A PE=1 SV=1
	34	Q8WVK2	sp|Q8WVK2|SNR27_HUMAN U4/U6.U5 small nuclear ribonucleoprotein 27 kDa protein OS=Homo sapiens GN=SNRNP27 PE=1 SV=1
	35	Q9UK58	sp|Q9UK58|CCNL1_HUMAN Cyclin-L1 OS=Homo sapiens GN=CCNL1 PE=1 SV=1
	36	Q01130	sp|Q01130|SRSF2_HUMAN Serine/arginine-rich splicing factor 2 OS=Homo sapiens GN=SRSF2 PE=1 SV=4
	37	Q13523	sp|Q13523|PRP4B_HUMAN Serine/threonine-protein kinase PRP4 homolog OS=Homo sapiens GN=PRPF4B PE=1 SV=3
	38	Q9UQ35	sp|Q9UQ35|SRRM2_HUMAN Serine/arginine repetitive matrix protein 2 OS=Homo sapiens GN=SRRM2 PE=1 SV=2
	39	P30414	sp|P30414|NKTR_HUMAN NK-tumor recognition protein OS=Homo sapiens GN=NKTR PE=1 SV=2
	40	Q7L4I2	sp|Q7L4I2|RSRC2_HUMAN Arginine/serine-rich coiled-coil protein 2 OS=Homo sapiens GN=RSRC2 PE=1 SV=1
	41	P84103	sp|P84103|SRSF3_HUMAN Serine/arginine-rich splicing factor 3 OS=Homo sapiens GN=SRSF3 PE=1 SV=1
	42	Q9NYV4	sp|Q9NYV4|CDK12_HUMAN Cyclin-dependent kinase 12 OS=Homo sapiens GN=CDK12 PE=1 SV=2
	43	P18583	sp|P18583|SON_HUMAN Protein SON OS=Homo sapiens GN=SON PE=1 SV=4
	44	Q05519	sp|Q05519|SRS11_HUMAN Serine/arginine-rich splicing factor 11 OS=Homo sapiens GN=SRSF11 PE=1 SV=1
	45	Q14498	sp|Q14498|RBM39_HUMAN RNA-binding protein 39 OS=Homo sapiens GN=RBM39 PE=1 SV=2
	46	Q8WXF0	sp|Q8WXF0|SRS12_HUMAN Serine/arginine-rich splicing factor 12 OS=Homo sapiens GN=SRSF12 PE=2 SV=1
	47	Q7L014	sp|Q7L014|DDX46_HUMAN Probable ATP-dependent RNA helicase DDX46 OS=Homo sapiens GN=DDX46 PE=1 SV=2
	48	A6NNA2	sp|A6NNA2|SRRM3_HUMAN Serine/arginine repetitive matrix protein 3 OS=Homo sapiens GN=SRRM3 PE=2 SV=4
	49	A7MD48	sp|A7MD48|SRRM4_HUMAN Serine/arginine repetitive matrix protein 4 OS=Homo sapiens GN=SRRM4 PE=1 SV=2
	50	Q8WUQ7	sp|Q8WUQ7|CATIN_HUMAN Cactin OS=Homo sapiens GN=CACTIN PE=1 SV=3
	51	Q8N2M8	sp|Q8N2M8|CLASR_HUMAN CLK4-associating serine/arginine rich protein OS=Homo sapiens GN=CLASRP PE=1 SV=4
	52	Q5VV67	sp|Q5VV67|PPRC1_HUMAN Peroxisome proliferator-activated receptor gamma coactivator-related protein 1 OS=Homo sapiens GN=PPRC1 PE=1 SV=1
	53	Q02040	sp|Q02040|AK17A_HUMAN A-kinase anchor protein 17A OS=Homo sapiens GN=AKAP17A PE=1 SV=2
	54	Q9H7N4	sp|Q9H7N4|SFR19_HUMAN Splicing factor, arginine/serine-rich 19 OS=Homo sapiens GN=SCAF1 PE=1 SV=3
	55	Q15287	sp|Q15287|RNPS1_HUMAN RNA-binding protein with serine-rich domain 1 OS=Homo sapiens GN=RNPS1 PE=1 SV=1
	56	Q9H307	sp|Q9H307|PININ_HUMAN Pinin OS=Homo sapiens GN=PNN PE=1 SV=4
	57	Q9BRL6	sp|Q9BRL6|SRSF8_HUMAN Serine/arginine-rich splicing factor 8 OS=Homo sapiens GN=SRSF8 PE=1 SV=1
	58	Q9UBK2	sp|Q9UBK2|PRGC1_HUMAN Peroxisome proliferator-activated receptor gamma coactivator 1-alpha OS=Homo sapiens GN=PPARGC1A PE=1 SV=1

### Sheet: GO terms for RS proteins
	Panther GO-molecular function	Total number (Homo Sapiens)	Number in set	Expected	Fold enrichment	raw P value	False Discovery Rate
	RNA polymerase II carboxy-terminal domain kinase activity	8	2	0.02	90.5	0.000331	0.0239
	mRNA binding	151	14	0.42	33.56	1.42e-17	3.58e-15
	cyclin-dependent protein serine/threonine kinase activity	70	4	0.19	20.69	5.17e-05	0.00435
	Panther GO-Slim Biological process	Total number (Homo Sapiens)	Number in set	Expected	Fold enrichment	raw P value	False Discovery Rate
	mRNA cis splicing, via spliceosome	23	9	0.06	> 100	1.27e-16	2.54e-14
	regulation of alternative mRNA splicing, via spliceosome	42	10	0.12	86.19	1.61e-16	2.62e-14
	phosphorylation of RNA polymerase II C-terminal domain	10	3	0.03	> 100	5.56e-06	0.0005
	mRNA splice site selection	13	3	0.04	83.54	1.08e-05	0.000926
	PANTHER GO-slim Cellular Component	Total number (Homo Sapiens)	Number in set	Expected	Fold enrichment	raw P value	False Discovery Rate
	nuclear speck	26	9	0.07	> 100	3.18e-16	1.43e-13
	U2-type prespliceosome	14	3	0.04	77.57	1.31e-05	0.00049
	U1 snRNP	25	3	0.07	43.44	6.19e-05	0.00198
	U2 snRNP	36	3	0.1	30.17	0.000169	0.00421
	Calculated using: PANTHER version 14.1 Released 2019-03-12
